# Gene flow influences the genomic architecture of local adaptation in six riverine fish species

**DOI:** 10.1101/2021.05.18.444736

**Authors:** Yue Shi, Kristen L. Bouska, Garrett J. McKinney, William Dokai, Andrew Bartels, Megan V. McPhee, Wesley A. Larson

## Abstract

Understanding how gene flow influences adaptive divergence is important for predicting adaptive responses. Theoretical studies suggest that when gene flow is high, clustering of adaptive genes in fewer genomic regions would protect adaptive alleles from among-population recombination and thus be selected for, but few studies have tested this hypothesis with empirical data. Here, we used RADseq to generate genomic data for six fish species with contrasting life histories from six reaches of the Upper Mississippi River System, USA. We then conducted genome scans for genomic islands of divergence to examine the distribution of adaptive loci and investigated whether these loci were found in inversions. We found that gene flow varied among species, and adaptive loci were clustered more tightly in species with higher gene flow. For example, the two species with the highest overall *F*_ST_ (0.03 - 0.07) and therefore lowest gene flow showed little evidence of clusters of adaptive loci, with adaptive loci spread uniformly across the genome. In contrast, nearly all adaptive loci in the species with the lowest *F*_ST_ (0.0004) were found in a single large putative inversion. Two other species with intermediate gene flow (*F*_ST_ ~ 0.004) also showed clustered genomic architectures, with most islands of divergence clustered on a few chromosomes. These results provide important empirical evidence to support the hypothesis that increasingly clustered architectures of local adaptation are associated with high gene flow. Our study utilized a unique system with species spanning a large gradient of life histories to highlight the importance of gene flow in shaping adaptive divergence.
