## Supplementary material for "Gene flow influences the genomic architecture of local adaptation in six riverine fish species": Table S1, Table S2, Table S3, Table S4, Table S5, Table S6, Table S7

### Sheet: TableS1_LifeHistory
Table S1 Life history traits of six study species
Species	Scientific name	Fish code	Total Length (mm)	Exploitation Status	Feeding Guild	Habitat Guild	Reproductive Guild			Spawning Migration
							R-Guild1	R-Guild2	R-Guild3
Bullhead Minnow	Pimephales vigilax	BHMW	57	Non-game	Invertivore/herbivore	Rheo-limnophilic	Guarder	Nest spawner	Speleophil	No
Bluegill	Lepomis macrochirus	BLGL	191	Recreational	Invertivore	Limnophilic	Guarder	Nest spawner	Polyphil	No
Freshwater Drum	Aplodinotus grunniens	FWDM	450	Commercial	Invertivore/Carnivore	NA	Nonguarder	Open substratum spawner	Pelagophil	Yes
Channel Catfish	Ictalurus punctatus	CNCF	570	Commercial	Invertivore/Carnivore	Rheophilic	Guarder	Nest spawner	Speleophil	Yes
Gizzard Shad	Dorosoma cepedianum	GZSD	350	Non-game	Herbivore	Limnophilic	Nonguarder	Open substratum spawner	Lithopelagophil	No
Emerald Shiner	Notropis atherinoides	ERSN	86	Non-game	Planktivore	Rheo-limnophilic	Nonguarder	Open substratum spawner	Pelagophil	No
Note: Total length data was retrieved from FishBase (https://www.fishbase.de/). Life history traits were extracted from the Upper Mississippi River Restoration Program - Long Term Resource Monitoring Element life history database (https://umesc.usgs.gov/data_library/fisheries/graphical/ltrmp_fish_life_history.mdb).
				1

### Sheet: TableS2_GeoEnvData
Table S2 Geographical location and environmental data of six study reaches
Variable	Summary statistics	Unit	Pool 4	Pool 8	Pool 13	Pool 26	Open River	La Grange	Source
Latitude			44.475	43.7275	42.0859	39.0153	37.2661	40.2677
Longtitude			-92.2657	-91.2616	-90.2449	-90.4718	-89.3288	-90.0982
USGS Site Number			05355250	05378500	05420500	05587450	07020500	05586100
Chlorophyll	average annual median	micrograms per liter	20.5893	20.0938	17.8537	22.1759	18.0216	26.0289	https://umesc.usgs.gov/data_library/water_quality/graphical/wq_browser.html
Dissolved oxygen	average annual median	milligrams per liter	10.4127	10.7204	10.0923	10.0709	9.03438	9.24742	https://umesc.usgs.gov/data_library/water_quality/graphical/wq_browser.html
pH	average annual median	pH	8.16526	8.15876	8.01186	8.00104	7.84854	7.99688	https://umesc.usgs.gov/data_library/water_quality/graphical/wq_browser.html
Temperature	average annual median	celsius	13.1223	13.0258	13.19	14.9249	15.9043	15.4701	https://umesc.usgs.gov/data_library/water_quality/graphical/wq_browser.html
Total nitrogen	average annual median	milligrams of nitrogen per liter	2.7367	2.3432	2.37289	3.49583	2.94844	4.36526	https://umesc.usgs.gov/data_library/water_quality/graphical/wq_browser.html
Total phosphorus	average annual median	milligrams of phosphorus per liter	0.11475	0.113458	0.128271	0.192189	0.242883	0.35883	https://umesc.usgs.gov/data_library/water_quality/graphical/wq_browser.html
Turbidity	average annual median	nephelometric	8.45062	8.27299	17.7274	42.9917	88.0476	48.1274	https://umesc.usgs.gov/data_library/water_quality/graphical/wq_browser.html
Ice thickness	average annual median	centimeters	36.2083	28.25	21.3333	1.91667	0	0	https://umesc.usgs.gov/data_library/water_quality/graphical/wq_browser.html
Snow depth	average annual median	centimeters	6	5.04167	2.95833	0	0	0	https://umesc.usgs.gov/data_library/water_quality/graphical/wq_browser.html
Chlorphyll	average annual IQR	micrograms per liter	11.1186	11.1658	9.6467	10.4195	5.08615	17.1462	https://umesc.usgs.gov/data_library/water_quality/graphical/wq_browser.html
Temperature	average annual IQR	celsius	0.968351	1.50753	1.48216	1.40333	1.08344	1.8668	https://umesc.usgs.gov/data_library/water_quality/graphical/wq_browser.html
Total nitrogen	average annual IQR	milligrams of nitrogen per liter	0.425979	0.457835	0.498351	0.543229	0.306979	0.915684	https://umesc.usgs.gov/data_library/water_quality/graphical/wq_browser.html
Total phosphorus	average annual IQR	milligrams of phosphorus per liter	0.02401	0.024833	0.037792	0.065453	0.066372	0.099106	https://umesc.usgs.gov/data_library/water_quality/graphical/wq_browser.html
Turbidity	average annual IQR	nephelometric	6.06423	3.89639	10.7809	31.8052	52.374	33.9491	https://umesc.usgs.gov/data_library/water_quality/graphical/wq_browser.html
Ice thickness	average annual IQR	centimeters	15	10.5833	9.04167	2.70833	0	2.91667	https://umesc.usgs.gov/data_library/water_quality/graphical/wq_browser.html
Snow depth	average annual IQR	centimeters	4.58333	4.75	3.16667	0	0	0	https://umesc.usgs.gov/data_library/water_quality/graphical/wq_browser.html
Drainage area	average annual mean	square miles	46900	59200	85600	171300	708600	26743	https://waterdata.usgs.gov/nwis/inventory/
Flow	average annual mean	cubic feet per second	29210	30650	50430	130500	217100	23780	https://waterdata.usgs.gov/nwis/inventory/
Flow	average annual 7-day minimum	cubic feet per second	7141	3207	7429	21370	38460	2293	https://waterdata.usgs.gov/nwis/inventory/
Flow	average annual maximum	cubic feet per second	163000	268000	307000	598000	1000000	123000	https://waterdata.usgs.gov/nwis/inventory/
Note: IQR=interquartile range. latitude and longtidue are calcualted as the center of the bounding box of the shape file, which can be downloaded from https://www.sciencebase.gov/catalog/item/5925a52ae4b0b7ff9fb3c9a8. USGS site number indicates the closest gage for flow data.

### Sheet: TableS3_SampleLociAlignment
Table S3 Summary of the number of individuals genotyped and the number of loci genotyped and aligned for six study species
Species	NSequenced Ind	NGenotyped Ind							NGenotyped Loci	NAligned Loci	Alignment rate %	Reference genome
		Pool 4	Pool 8	Pool 13	Pool 26	Open River	La Grange	Total
Bullhead Minnow	285	45	48	47	47	30	38	255	12887	3490	27.1	GRCz11(zebrafish: GCF_000002035.6)
Bluegill	275	44	43	47	44	30	43	251	28313	10203	36	PFLA_1.0 (yellow perch: GCF_004354835.1)
Freshwater Drum	288	23	38	40	46	44	45	236	22582	16381	72.5	L_crocea_2.0 (large yellow croaker: GCF_000972845.2)
Channel Catfish	288	44	28	46	46	44	48	256	17054	16620	97.5	IpCoco_1.2 (channel catfish: GCF_001660625.1)
Gizzard Shad	288	47	47	40	39	33	34	240	16956	4472	26.4	Ch_v2.0.2 (atlantic herring: GCF_900700415.1)
Emerald Shiner	288	36	33	19	40	18	33	179	10834	3348	30.9	GRCz11(zebrafish: GCF_000002035.6)

### Sheet: TableS4_OutlierLoci
Table S4 Number of outlier loci identified by seven methods used in this study and the total number of putative neutral and GEA outliers in each species.
Species	Differentiation based approaches				GEA			NNeutral Loci	NGEA Outliers	Env PC1	Env PC2	NAligned GEA Outliers	NUndetermined
	Bayescan	Arlequin	OutFLANK	pcadapt	RDA	LFMM2	Bayenv2
Bullhead Minnow	3	45	0	183	86	72	11	12570 (97.5%)	35 (0.3%)	18	17	9 (25.7%)	282
Bluegill	258	100	8	118	138	78	0	27861 (98.4%)	53 (0.2%)	52	1	21 (39.6%)	399
Freshwater Drum	18	15	1	817	153	12	0	21657 (95.9%)	11 (0.05%)	0	11	7 (63.6%)	914
Channel Catfish	6	19	9	103	130	26	0	16821 (98.6%)	25 (0.2%)	25	0	25 (100%)	208
Gizzard Shad	1	6	1	52	57	7	0	16854 (99.4%)	6 (0.04%)	6	0	2 (33.3%)	96
Emerald Shiner	29	57	32	242	66	37	0	10555 (97.4%)	34 (0.3%)	34	0	13 (38.2%)	245
Note: NNeutral Loci and NGEA Outliers provides the number of identified neutral and adpative loci along with their percentage out of the total number of genotyped loci. Env PC1 and PC2 indicate the number of GEA outliers strongly associated with them. NAligned GEA Outliers: the number and the percentage of GEA outliers aligned to the reference genome; NUndetermined: the number of loci whose statu…

### Sheet: TableS5_NeutralPWFst
Table S5 Neutral population differentiation among six study reaches in six study species. Lower diagonal: pairwise Fst values (color scaled); Upper diagonal: whether Fst value is significantly different from zero.
Bullhead Minnow		Pool 4	Pool 8	Pool 13	Pool 26	Open River	La Grange			Bluegill		Pool 4	Pool 8	Pool 13	Pool 26	Open River	La Grange
	Pool 4		*	*	*	*	*				Pool 4		*	*	*	*	*
	Pool 8	0.0897518		*	*	*	*				Pool 8	0.00196645		*	*	*	*
	Pool 13	0.0932518	0.0040977		*	*	*				Pool 13	0.00275136	0.00190674		*	*	*
	Pool 26	0.0911789	0.0236852	0.0229741		*	*				Pool 26	0.0347268	0.0368913	0.0261677		*	*
	Open River	0.154299	0.105741	0.105971	0.0639008		*				Open River	0.0708456	0.0739049	0.0596865	0.0157555		*
	La Grange	0.116105	0.0623176	0.0634329	0.0232123	0.0578372					La Grange	0.0365886	0.0389647	0.0276585	0.00139708	0.0180726
Freshwater Drum		Pool 4	Pool 8	Pool 13	Pool 26	Open River	La Grange			Channel Catfish		Pool 4	Pool 8	Pool 13	Pool 26	Open River	La Grange
	Pool 4		n.s	*	*	*	*				Pool 4		n.s	*	*	*	*
	Pool 8	0.0003519		n.s	*	n.s	*				Pool 8	0.00031805		n.s	*	*	*
	Pool 13	0.00090724	-0.000349703		*	*	*				Pool 13	0.00095291	0.000294989		*	*	*
	Pool 26	0.00234919	0.00270496	0.0037308		*	*				Pool 26	0.00170254	0.00116968	0.00099526		*	*
	Open River	0.0015	0.000197	0.000501	0.00186391		*				Open River	0.00447572	0.00378828	0.00383136	0.00265405		*
	La Grange	0.0135	0.0148	0.0169	0.0047991	0.0122668					La Grange	0.00351148	0.00294014	0.00314486	0.00292533	0.00480986
Gizard Shad		Pool 4	Pool 8	Pool 13	Pool 26	Open River	La Grange			Emerald Shiner		Pool 4	Pool 8	Pool 13	Pool 26	Open River	La Grange
	Pool 4		n.s	*	*	*	*				Pool 4		n.s	n.s	n.s	n.s	n.s
	Pool 8	0.00025564		*	*	*	*				Pool 8	-4.74e-06		n.s	n.s	n.s	*
	Pool 13	0.00114434	0.00135561		*	*	*				Pool 13	1.22e-05	0.000495		n.s	n.s	n.s
	Pool 26	0.00276779	0.00235384	0.00197764		*	*				Pool 26	-0.000329	0.000476	-0.000249		n.s	n.s
	Open River	0.00495215	0.00512121	0.00423476	0.00232348		*				Open River	0.000291	0.000916	0.000476	0.00019496		n.s
	La Grange	0.00272434	0.00256394	0.00188276	0.00068983	0.0020752					La Grange	0.000591	0.00158	0.000821	0.00018914	0.0004433
Note: Higher Fst values correspond to darker shading. n.s.: not significant; *: significant.

### Sheet: TableS6_Lostruct
Table S6 Candidate regions for putative inversions identified by lostruct
Species	MDS	Chromosome	Start (bp)	End (bp)	NLoci	Discreteness	Heterozygosity	LD
Bullhead Minnow	19	2	24311749	27358114	20	0.9088	Yes	No
Bullhead Minnow	38	2	18630177	23856220	20	0.9092	Yes	No
Bullhead Minnow	7	8	8196033	14295961	20	0.8931	Yes	No
Bullhead Minnow	20	21	25460473	32318490	20	0.9203	Yes	No
Freshwater Drum	7	1	4943666	6696186	50	0.9053	Yes	No
Freshwater Drum	2	8	13196283	15007587	50	0.8942	Yes	No
Freshwater Drum	17	12	4017065	25294678	150	0.9065	Yes	No
Channel Catfish	25	2	18135	376964	19	0.9309	Yes	No
Channel Catfish	3	10	24952478	27231566	50	0.9073	Yes	No
Channel Catfish	5	12	42798	1869496	32	0.9	Yes	No
Channel Catfish	9, 12	13	7751287	9768700	50	0.9039	Yes	No
Channel Catfish	10, 24, 26	14	104633	2469363	43	0.9219	Yes	Yes
Channel Catfish	11, 12	16	16285334	20093070	50	0.9435	Yes	No
Gizzard Shad	4	1	2833962	5615888	20	0.9408	Yes	No
Gizzard Shad	1	4	7698510	11492412	40	0.9356	Yes	No
Gizzard Shad	21	6	27948775	29311063	20	0.8978	Yes	No
Gizzard Shad	4, 9	10	24114252	26629492	20	0.8949	Yes	No
Gizzard Shad	3	13	23565847	26873997	20	0.9392	Yes	No
Emerald Shiner	3	6	42044640	60056840	28	0.897	Yes	Yes
Emerald Shiner	1	9	3604409	46317405	120	0.932	Yes	Yes
Emerald Shiner	2	19	20390173	45977684	80	0.922	Yes	Yes
Note: Window size is 20 bp for bullhead minnow, gizzard shad and emerald shiner, and 50 bp for bluegill, freshwater drum and channel catfish. MDS: coordinates for which the outlier regions were identified; reference chromosomes with start and end positions of outlier regions; NLoci: number of loci in the outlier regions. Discreteness: the proportion of the between-cluster sum of squares over the …

### Sheet: TableS7_GO
Table S7 Gene Ontology (Biological Processes) enrichment for genes located within the regions of interests.
GO ID	Description	Nanno	Nsig	Nexp	p value
Genomic island of divergence on chromosome 28 in Channel Catfish
GO:0065003	protein-containing complex assembly	37	2	0.26	0.03
GO:0032535	regulation of cellular component size	5	1	0.03	0.034
GO:0007368	determination of left/right symmetry	5	1	0.03	0.034
GO:0110053	regulation of actin filament organization	5	1	0.03	0.034
GO:0003143	embryonic heart tube morphogenesis	5	1	0.03	0.034
GO:0008154	actin polymerization or depolymerization	5	1	0.03	0.034
GO:0010639	negative regulation of organelle organization	5	1	0.03	0.034
GO:0022411	cellular component disassembly	6	1	1	0.04
GO:0060047	heart contraction	6	1	0.04	0.04
GO:0018205	peptidyl-lysine modification	7	1	0.05	0.05
GO:0044087	regulation of cellular component biogenesis	7	1	0.05	0.048
GO:0006914	autophagy	7	1	0.05	0.048
Inversion on chromosome 9 in Emerald Shiner
GO:0045859	regulation of protein kinase activity	7	2	0.33	0.038
GO:0007154	cell communication	93	7	4.33	0.042
Genomic islands of divergence on chromosome 17 in Freshwater Drum
GO:0046686	response to calcium ion	5	1	0.03	0.031
GO:1901990	regulation of mitotic cell cycle phase transition	5	1	0.03	0.031
GO:0000070	mitotic sister chromatid segragation	5	1	0.03	0.031
GO:0022618	ribonucleoprotein complex assembly	5	1	0.03	0.031
GO:0000122	negative regulation of transcription by RNA polymerase II	5	1	0.03	0.031
GO:0033044	regulation of chromosome organization	5	1	0.03	0.031
GO:0070588	calcium ion transmembrane transport	6	1	0.04	0.037
GO:0034765	regulation of ion transmembrane transport	6	1	0.04	0.037
GO:0048519	negative regulation of biological process	102	2	0.64	0.047
Note: Nanno: number of genes in the reference set annotated with the specific GO term; Nsig: number of genes in the region of interests with specific GO term annotation; Nexp: number of genes in the region of interests with specific GO term annotation expected if randomly distributed.
